# Powdery mildew exploits host plastoglobuli functions via DGAT3 and FBN2 for proliferation

**DOI:** 10.1101/2025.03.04.641535

**Authors:** Hang Xue, Catalina Kemmer, Emma H. Choi, Masakazu Iwai, Krishna K. Niyogi, Mary C. Wildermuth

## Abstract

Plastoglobuli (PG) are specialized lipid-containing compartments attached to thylakoid membranes within chloroplasts. PGs participate in various metabolic pathways in response to environmental stresses such as high light, nitrogen deficiency, and heat stress. However, their roles in biotic stress remain largely unexplored. In this study, two distinct lines of investigation converge on the importance of PGs to the powdery mildew-Arabidopsis interaction. First, powdery mildew infection results in the accumulation of PGs and PG-localized *Arabidopsis* Diacylglycerol Acyltransferase 3 (DGAT3), a triacylglycerol biosynthetic enzyme that supports powdery mildew proliferation. Second, a bioinformatic analysis led to the identification of a powdery mildew effector that is PG-localized and interacts specifically with FIBRILLIN 2 (FBN2), one of the most abundant PG core proteins. While silencing the effector limits powdery mildew proliferation, an *FBN2* knockout results in increased spore production, providing a direct link between PG function and pathogen manipulation of the host. These findings underscore the significance of PGs in host-pathogen interactions and offer new insights into the intricate mechanisms underlying the interaction of an obligate biotroph with its host.

**SIGNIFICANCE:** Plastoglobuli (PG) functions are largely unexplored in the context of host-pathogen interactions. Using the *Arabidopsis*–powdery mildew system, we uncover new roles for PGs in host-pathogen dynamics through integrated genetic, biochemical, and microscopic analyses. Mutants in PG-localized proteins impact powdery mildew proliferation. Moreover, a powdery mildew effector that interacts with the core PG protein FBN2 is identified and found to contribute to virulence. These findings suggest this obligate biotrophic pathogen exploits PGs for its own gain.
