## Supplemental Dataset S1 for "Powdery mildew exploits host plastoglobuli functions via DGAT3 and FBN2 for proliferation"

### Sheet: Sheet1
Supplemental Dataset S1
Yeast-two-hybrid screening results for interactors with Golor4_2520209
Best blastn hit in A.thaliana	Gene annotation	Localized to Chloroplast?	Yeast colony PCR Sequencing Results
At1G22920	AJH1 encodes a protein similar to JAB1, a specific mammalian coactivator of AP-1 transcription. Encodes a subunit of the COP9 complex that is involved in protein deneddylation. Plants with mutations in CSN5A and CSN5B have a de-etiolated phenotype. Required for the recovery of AUX/IAA repressor levels following recurrent heat stress to regulate auxin homeostasis.	No. Predicated localization in nucleus or cytosol	TATTCGATGATGAAGATACCCCACCAAACCCAAAAAAAGAGATCTTTAATACGACTCACTATAGGGCGAGCGCCGCCATGGAGTACCCATACGACGTACCAGATTACGCTCATATGAACATGGAGGCCAGTGAATTCCACCCAAGCAGTGGTATCAACGCAGAGTGGCCATTACGGCCGGGGGAATTCTCGCGATTAAGCAAAACCCTAGATTTATTCTACTCTTCGAAGTCGATTTCAATGGAAGGTTCCTCGTCAGCCGTCGCGAGGAAGACATGGGAGCTAGAGAACAACATTCTCCCAGTGGAACCAACCGATTCAGCCTCCGACAGTATATTCCACTACGACGACGCTTCACAAGCCAAAATCCAGCAGGAGAAGCCATGGGCCTCCGATCCTA…
AT2G03060	Encodes a member of the MIKC (MADS box, Keratin binding domain, and C terminal domain containing )family of transcriptional regulators. AGL30 is expressed in pollen.It forms heterodimers with other MICK family members.	No. Predicated localization in nucleus	TGGGATGATGTATATAACTATCTATTCGATGATGAAGATACCCCACCAAACCCAAAAAAAGAGATCTTTAATACGACTCACTATAGGGCGAGCGCCGCCATGGAGTACCCATACGACGTACCAGATTACGCTCATATGAACATGGAGGCCAGTGAATTCCACCCAAGCAGTGGTATCAACGCAGAGTGGCCATTACGGCCGGGGGAAGAGGTCCTTTTTAAGATCTCGCTCATGGTTAGTATCAGCTTGGCGTTTGAATTTGCCTCTTTAGGATGGGAAGGGTAAAATTGAAGATAAAGAAGTTAGAGAACACAAATGGACGCCAATCTACATTTGCTAAAAGGAAAAATGGGATCTTGAAAAAGGCTAATGAGCTATCTATTCTTTGTGACATTGATA…
AT1G70760	a subunit of the chloroplast NAD(P)H dehydrogenase complex, involved in PSI cyclic electron transport. Located on the thylakoid membrane. Mutant has impaired NAD(P)H dehydrogenase activity.	Yes. MS in plastid.	CTACATGGGATGATGTATATAACTATCTATTCGATGATGAAGATACCCCACCAAACCCAAAAAAAGAGATCTTTAATACGACTCACTATAGGGCGAGCGCCGCCATGGAGTACCCATACGACGTACCAGATTACGCTCATATGAACATGGAGGCCAGTGAATTCCACCCAAGCAGTGGTATCAACGCAGAGTGGCCATTACGGCCGGGGGACAACCAAAAACAAGAACAACAGACACATAGAGATGAGCCGGTGCGGCTCTCTTGGGCTCTATGCCCCAAATGCTTTGCCATCTCTCTCCTTGAAGCCACGCAGTGTCAAATCTCCTTTCTGTATCACATCTCACACCAAACCCAACGACACTCTTCTTCATAATGTTAACAAGATGAGAGCAAAGGCC…
AT2G35490	FBN2. Involved in photoprotection of photosystem II.	Yes. MS in plastid.	ATGGAGTACCCATACGACGTACCAGATTACGCTCATATGAACATGGAGGCCAGTGAATTCCACCCAAGCAGTGGTATCAACGCAGAGTGGCCATTACGGCCGGGGGGAAGTGCGGTGTCTGACCCGACTTGGGAGCTGAAAAGGTGTTTGGCGGATTCGGTGTACGGAACTGAATTAGGTTTCAAAGCTGGGTCAGAAGTCCGAGCGGAGGTTTTGGAGCTTGTGAATCAACTGGAAGCTCTGAATCCTACTCCGGCTCCGTTAGAGAATCCAGAACTTCTCGACGGCAACTGGGTTTTGCTGTACACTGCTTTCTCTGAGTTGATTCCTCTACTAGCTGCGGGTTCGACACCTTTGTTGAAAGTTAAAAGCATAAGTCAGTCAATAGACACAAACAAT…
AT5G42220	Ubiquitin-like superfamily protein;(source:Araport11)	No. MS in golgi	TGGGTCAAGTCANTCTATTCGATGATGAAGATACCCCACCAAACCCAAAAAAAGAGATCTTTAATACGACTCACTATAGGGCGAGCGCCGCCATGGAGTACCCATACGACGTACCAGATTACGCTCATATGAACATGGAGGCCAGTGAATTCCACCCAAGCAGTGGTATCAACGCAGAGTGGCCATTACGGCCGGGGGAGAATGGCACCGTCGCCGGAATTATCCTATGTGAATGCAGGGCCTGCTGTGTATATATCTCCATCAGGACCGAATCCTATTATGGTTCAGTCTTTTCTCACCAAATCAGCCCTCTCTTTACTGGTGCTACTGTCTCATCAAATCCACTAACCGGACCTGTTGGTTTAGGAACTGCCCAAAGGCACATTAATATTCACATAC…
AT4G16140	proline-rich family protein;(source:Araport11).	No. Predicated localization in extracellular	TATTCGATGATGAAGATACCCCACCAAACCCAAAAAAAGAGATCTTTAATACGACTCACTATAGGGCGAGCGCCGCCATGGAGTACCCATACGACGTACCAGATTACGCTCATATGAACATGGAGGCCAGTGAATTCCACCCAAGCAGTGGTATCAACGCAGAGTGGCCATTACGGCCGGGGGAGACACAAACTCCAGATTCATCCGACAATGGAAACTTTCAGAACATTCCATCTTTTTCTCTTCTTCTTCTTCTTCACATTCACTACTACCCTGACGTCACCATCTCAGATCGCAGACTGTACAATGTGCACTTCTTGTGACAACCCTTGTCAACCAAACCCTTCTCCTCCTCCTCCACCGTCAAATCCATCTCCTCCTCCTCCATCTCCCACCACC…
AT3G22950	A member of ARF GTPase family. A thaliana has 21 members of this family, known to be essential for vesicle coating and uncoating and functions in GTP-binding. Gene encoding ADP-ribosylation factor and similar to ADP-ribosylation factor GB:P91924 (Dugesia japonica), other ARFs and ARF-like proteins.	No. FP and MS in golgi	GTCAATCTATTCGATGATGAAGATACCCCACCAAACCCAAAAAAAGAGATCTTTAATACGACTCACTATAGGGCGAGCGCCGCCATGGAGTACCCATACGACGTACCAGATTACGCTCATATGAACATGGAGGCCAGTGAATTCCACCCAAGCAGTGGTATCAACGCAGAGTGGCCATTACGGCCGGGGGATACTTTTCTTCTTCTTCTTCTCTCCACCCATCTGCTTTAAGGAAGGAACCTCAAAAGCTTACAAAATAGTAGAAGAAGAACTTTTTTTTGATCTCCGATTCTTACCTCTGCAATCTTCAGATTCTAGCTGATTCAAGGATCTTGTTTGTGATAGAAATTGGAGGAGATGGGAGCATTCATGTCGAGGTTTTGGTTCATGATGTTTCCT…
AT4G13540	ADR is a peroxisome localized, myristoylated protein. It is expressed in flowers and plays a role in suppressing ROS accumulation in anthers. Overexpression results in reduced ROS, lower levels of NST1 and NST2 and, consequently alterations in lignification of the anther endothecium resulting in male sterility.	No. FP in peroxisome	GGATTGGGANATGTCAATCTATTCGATGATGAAGATACCCCACCAAACCCAAAAAAAGAGATCTTTAATACGACTCACTATAGGGCGAGCGCCGCCATGGAGTACCCATACGACGTACCAGATTACGCTCATATGAACATGGAGGCCAGTGAATTCCACCCAAGCAGTGGTATCAACGCAGAGTGGCCATTACGGCCGGGGGATTATATAAATAACATGTGTCTGCAATGCCGCAAAGTGGAGCTTTCTTCACTCACAATAATCATTTTTTTTTTTCATTGAATGAAACAAACAAGACATTCAAAATAGAACAAAAGTTCTACAGAGATAGAGAGAGAAAGAGAGCTTTTCTTCATGGGTGGTTCTACAAGCAAGGATGAGAGAAACAGTAGCAAGAGA…
AT3G61380	Phosphatidylinositol N-acetyglucosaminlytransferase subunit P-like protein;(source:Araport11)	No. MS plasma membrane	GTCAATCTATTCGATGATGAAGATACCCCACCAAACCCAAAAAAAGAGATCTTTAATACGACTCACTATAGGGCGAGCGCCGCCATGGAGTACCCATACGACGTACCAGATTACGCTCATATGAACATGGAGGCCAGTGAATTCCACCCAAGCAGTGGTATCAACGCAGAGTGGCCATTACGGCCGGGGCTCTGTATAAGATTCGATGAAGTTGATTCTCCAAAACCAGAGAAGGACAACAATGTCGAAGCAACCATAGATGACAAGGAATTGACACTTGCATACATTGAAGCCGTTGTGAAATCTGCAGCCTTGAGCTGGGAAGAGCTTTTAACAAGGCCCTTTTACTCGGAACAGTTTCTTGAGCTAGAACTAACAGATGGCATAGTTTTTTCTTCT…
AT5G04310	Pectin-modifying gene involved in guard cell wall modifications that are important for proper maintenance of turgor pressure and stomatal movement.	No. Predicated localization in extracellular	CAAGTCAATCTATTCGATGATGAAGATACCCCACCAAACCCAAAAAAAGAGATCTTTAATACGACTCACTATAGGGCGAGCGCCGCCATGGAGTACCCATACGACGTACCAGATTACGCTCATATGAACATGGAGGCCAGTGAATTCCACCCAAGCAGTGGTATCAACGCAGAGTGGCCATTACGGCCGGGGCACCACTGTAAACCCTCCGGCAACACTTTGGTCGCTTCGTCGCCTACACATGTTGGATTTCGAGGAGTCTCCGACGGAGACGGAATCTCAGTATCAGCTTCTCATCACATTTGGGTCGATCACTGTTCTCTCGGTTACTGTGCGGACAGACTCATCGACGCCATCCTCGCTTCCACCGCCGTCACAATCTCCAACAACTATTTCTCT…
AT2G39720	Encodes a putative RING-H2 finger protein RHC2a.	No. Predicated localization in nucleus	GGGATGATGTATATAACTATCTATTCGATGATGAAGATACCCCACCAAACCCAAAAAAAGAGATCTTTAATACGACTCACTATAGGGCGAGCGCCGCCATGGAGTACCCATACGACGTACCAGATTACGCTCATATGAACATGGAGGCCAGTGAATTCCACCCAAGCAGTGGTATCAACGCAGAGTGGCCATTACGGCCGGGGGATCCTCAAATTAAAAGTCAATCATATCAAATCCCAAATCCTCCCAGATGTTTTTATCATCTTCTTCTTCCTGAAGATTTGATTTCATTTTCCTCTCTTTCAGATCCCTATTCTCATGGCTTCTGGATCTTACTGGTGCTATAGTTGTAGCCGATTCGTTTGGGTTTCCGATTCAATCTCTTGCCCTGATTGCGAC…
AT5G08000	E13L3, GLUCAN ENDO-1,3-BETA-GLUCOSIDASE-LIKE PROTEIN 3, PDCB2, PLASMODESMATA CALLOSE-BINDING PROTEIN 2	No. MS: plasma membrane	ACGCTCATATGAACATGGAGGCCAGTGAATTCCACCCAAGCAGTGGTATCAACGCAGAGTGGCCATTACGGCCGGGGGGAGCTGACTGTAACCCAACTCACCCAAAAGGCTCTTGCTTCAATCCTGACAATGTTAGGGCTCATTGCAACTATGCAGTCAATAGCTTCTTCCAAAAGAAAGGTCAAGCTTCTGAGTCTTGTAACTTCACTGGTACTGCCACTCTTACCACCACCGATCCCAGCTATACAGGATGTGCATTCCCTTCTAGTGCTAGTGGTTCTAGTGGAAGCGGTAGCACCACCGTGACGCCAGGCAAAAACAGTCCAAAAGGAAGCAACAGCATCACCACATTTCCCGGCGGAAACAGTCCATACTCTGGCACACCATCCACCGGCT
Localization information is extracted using the SUBA website tool. Hooper CM, Castleden I, Tanz SK, Aryamanesh N, and Millar AH (2017) SUBA4: the interactive data analysis centre for Arabidopsis subcellular protein locations Nucleic Acids Res. Jan 4;45(D1):D1064-D1074. doi: 10.1093/nar/gkw1041 (PubMed)
MS, Mass spectrometry; FP, fluorescence protein
